# Time-resolved comparative molecular evolution of oxygenic photosynthesis

**DOI:** 10.1101/2020.02.28.969766

**Authors:** Thomas Oliver, Patricia Sánchez-Baracaldo, Anthony W. Larkum, A. William Rutherford, Tanai Cardona

## Abstract

Oxygenic photosynthesis starts with the oxidation of water to O_2_, a light-driven reaction catalysed by photosystem II. Cyanobacteria are the only prokaryotes capable of water oxidation and therefore, it is assumed that relative to the origin of life and bioenergetics, the origin of oxygenic photosynthesis is a late innovation. However, when exactly water oxidation originated remains an unanswered question. Here we use relaxed molecular clocks to compare one of the two ancestral core duplications that are unique to water-oxidizing photosystem II, that leading to CP43 and CP47, with some of the oldest well-described events in the history of life. Namely, the duplication leading to the Alpha and Beta subunits of the catalytic head of ATP synthase, and the divergence of archaeal and bacterial RNA polymerases and ribosomes. We also compare it with more recent events such as the duplication of cyanobacteria-specific FtsH metalloprotease subunits, of CP43 variants used in a variety of photoacclimation responses, and the speciation events leading to Margulisbacteria, Sericytochromatia, Vampirovibrionia, and other clades containing anoxygenic phototrophs. We demonstrate that the ancestral core duplication of photosystem II exhibits patterns in the rates of protein evolution through geological time that are nearly identical to those of the ATP synthase, RNA polymerase, or the ribosome. Furthermore, we use ancestral sequence reconstruction in combination with comparative structural biology of photosystem subunits, to provide additional evidence supporting the premise that water oxidation had originated before the ancestral core duplications. Our work suggests that photosynthetic water oxidation originated closer to the origin of life and bioenergetics than can be documented based on species trees alone.
