## Supplementary Tables for "Time-resolved comparative molecular evolution of oxygenic photosynthesis"

### Sheet: Table S1
Supplementary Table S1. Comparison of sequence identity between different reaction centre proteins
Random alignments - % sequence identity (% sequence similarity)
350 amino acid sequences	4.8 ± 1.2 (16.7 ± 1.9)
750 amino acid sequences	4.9 ± 2.0 (10.7 ± 3.5)
Type I reaction centre proteins - % sequence identity (% sequence similarity)
	PsaA	PshA	PscA (Chlorobi)	PscA (Acidobacteria)
PsaB (Cyanobacteria)	43.0 (59.9)	17.2 (39.1)	14 (29.8)	12.3 (29.8)
PsaA (Cyanobacteria)		17.9 (38.5)	12.4 (28.4)	10.9 (28.4)
PshA (Heliobacteria)			24.2 (42.0)	24.3 (41.1)
PscA (Chlorobi)				39.4 (54.8)
CP43/CP47 and type I RC proteins
	CP47 (Cyanobacteria)	PsaA/PsaB	PshA	PscA
CP43 (Cyanobacteria)	18.4 (35.5)
CP43/CP47		9.8 (21.6)	10.5 (21.4)	5.9 (14.1)
Type II RC proteins
	D1	D2	L (Chloroflexi)	M (Chloroflexi)	L (Proteobacteria)	M (Proteobacteria)
D1 (Cyanobacteria)		27.3 (44.3)	13.7 (28.3)	13.1 (30.5)	12.4 (25.2)	14 (29.8)
D2 (Cyanobacteria)			11.5 (25.8)	14.7 (31.3)	12.7 (27.1)	14.8 (29.5)
L (Chloroflexi)				21.4 (38.3)	32.9 (49.2)	23.2 (40.8)
M (Chloroflexi)					20.7 (36.6)	42.2 (57.6)
L (Proteobacteria)						24.3 (39.7)
Type I and II RC proteins
	D2 (Cyanobacteria)	D1 (Cyanobacteria)	M (Proteobacteria)	M (Chloroflexi)	L (Proteobacteria)	L (Chloroflexi)
PsaB (Cyanobacteria)	7.9 (19.8)	7.8 (18.6)	6.4 (17.7)	5.2 (16.6)	4.7 (12.6)	4.0 (13.01)
PsaA (Cyanobacteria)	8.1 (18.1)	7.7 (18.5)	7.3 (19.6)	5.5 (17.7)	4.8 (14.4)	4.9 (15.7)
PshA (Heliobacteria)	6.8 (16.6)	6.6 (16.5)	7.2 (15.4)	5.6 (14.3)	4.9 (14.6)	5.8 (16.06)
PscA (Chlorobi)	5.0 (13.8)	4.8 (13.7)	5.0 (13.1)	3.9 (12.5)	3.7 (12.6)	4.4 (12.4)
PscA (Acidobacteria)	5.5 (14.8)	6.9 (17.3)	4.9 (14.1)	4.8 (12.5)	4.2 (13.6)	4.2 (11.8)

### Sheet: Table S2
Supplementary Table S2. Within-group mean distances in different sequence datasets
	No. Of differences	Estd. error (ER)		Poisson	ER		JTT-corrected	ER		No. Of differences	Poisson	JTT-corrected	Sequences
RpoB										To Cyanobacteria ratios
Cyanobacteria	68.9731	4.86		0.126668	0.01		0.132567	0.01		1	1	1	65
Vampirovibrionia	104.182	7.26		0.202675	0.01		0.213002	0.01		1.51047	1.60004	1.60676	11
Margulisbacteria	183.192	7.37		0.492952	0.02		0.534034	0.02		2.65599	3.89167	4.02842	17
Alpha
Cyanobacteria	45.9096	3.81389		0.257686	0.0173675		0.263197	0.0179082		1	1	1	383
Vampirovibrionia	52.2294	3.92083		0.324954	0.0219059		0.346019	0.0231192		1.13766	1.26105	1.31468	47
Margulisbacteria	96.076	5.2403		0.667984	0.038504		0.749765	0.045807		2.09272	2.59224	2.84869	19
Beta
Cyanobacteria	47.9334	3.97475		0.199551	0.0161481		0.209686	0.0168291		1	1	1	405
Vampirovibrionia	60.185	4.28685		0.240968	0.0180824		0.260467	0.0204777		1.2556	1.20755	1.11978	47
Margulisbacteria	113.922	5.4593		0.503116	0.0318931		0.56484	0.0397336		2.37667	2.52123	1.97504	18
Concatenated ribosomal proteins
Cyanobacteria	107.262	5.46218		0.326166	0.0102135		0.344544	0.0112351		1	1	1	56
Vampirovibrionia	103.538	5.53974		0.355801	0.0118965		0.383863	0.0136447		0.965283	1.09086	1.11412	14
Margulisbacteria	165.417	5.75985		0.588241	0.0172275		0.65283	0.0197972		1.54217	1.8035	1.89477	9

### Sheet: Table S3
Supplementary Table S3. Change in sequence identity as a function of approximated divergence time between oxygenic phototrophs
	Pair of compared species	Approximate divergence time (Ma)	Photosystem II		ATP synthase		FtsH
			(% sequence identity)		(% sequence identity)
			CP43 v CP43	CP47 v CP47	Alpha v Alpha	Beta v Beta	FtsH v FtsH
1	Arabidopsis v Populus	104.6	95.9	97.6	94.8	94	86
2	Arabidopsis v Sorghum	186.2	94	96	86.8	90.9	— (a)
3	Chloranthus v Liriodendron	173.2	99.1	99	97	98.1	—
4	Arabidopsis v Chloranthus	186.2	95.5	96.2	93.1	94.1	88.2
5	Arabidopsis v Illicium	186.2	95.1	96.4	92.9	92.5	—
6	Arabidopsis v Amborella	186.2	94.5	96.2	92.3	93.7	—
7	Welwitschia v Nymphaea	186.2	95.7	95.6	92.1	92.6	—
8	Welwitschia v Pinus	215.65	94.2	91.1	83.6	85.8	—
9	Welwitschia v Cryptomeria	228.25	96.4	92.7	84.6	85.8	—
10	Welwitschia v Ginkgo	236.75	95.1	91.5	84.1	86	—
11	Welwitschia v Cycas	336.5	94.7	91.5	84.6	86	—
12	Arabidopsis v Psilotun	421.1	90.9	87.9	86.8	85.7	—
13	Arabidopsis v Anthoceros	467.5	92.6	90.3	88.3	86.5	79.3
14	Arabidopsis v Physcomitrella	467.5	94	89.8	86.9	87.5	—
15	Arabidopsis v Marchantia	482	90.7	90.9	87.7	86.3	84.6
16	Arabidopsis v Cyanidioschyzon	≥ 1000	78	78.5	69	77.1	52.3
17	Arabidopsis v Gloeobacter violaceus (e)	Unknown, but older than above	65.9	59.2	67.1	72.2	56.2
18	Chroococcidiopsis thermalis v Nostoc sp. PCC7120	≥ 720	90.7	86.5	86.9	90.8	66.8 (b)	89.1 (c)
19	Chroococcidiopsis v Gloeomargarita lithofora	Unknown, but older than heterocystous cyanobacteria	78	79.1	79.6	83.5	64.9	76.5
20	Nostoc v Gloeobacter (e)	Unknown	65.1 (d)	61.7 (d)	71.3	75.7	62.4	71.6
	(a) No sequences available
	(b) Comparing FtsH1 v FtsH1, or Gloeobacter’s and Gloeomargarita’s sequence v FtsH1
	(c) Comparing FtsH2 v FtsH2, or Gloeobacter’s and Gloeomargarita’s sequence v FtsH2
	(d) Gloeobacter's apparent lower than expected level of sequence identity relative to ATP synthase subunits is due to a unique insertion in CP43 and CP47 accounting for about 10% of the divergence
	(e) These represent the largest distance between pairs of orthologous since the MRCA of Cyanobacteria

### Sheet: Table S4
Supplementary Table S4. Estimated divergence times extracted from the large CP43 and CBP molecular clock
Root 1 (4.520 Ga - No minimum) + CAT + 4Γ + No maximum on cal. 16
	Mean age (Ga)	Stand. error (Ga)	Lower 95% CI (Ga)	Upper 95% CI (Ga)	Instant rate (subs. per site per Ga)	SE
Root node	2.2392	0.207957	1.90019	2.69932	2.05747	1.23177
MRCA of Cyanobacteria	2.22383	0.207854	1.88425	2.68494	1.39084	0.503035
MRCA of Farlip Variant	0.956133	0.151932	0.691565	1.27923	0.659363	0.152611
MRCA of Photosynthetic Eukaryotes	2.10088	0.194428	1.77871	2.52867	0.54351	0.19285
Ancestral CPB node	2.13604	0.197703	1.81463	2.57512	8.65032	1.924
Root 2 (No prior on the root) + CAT + 4Γ + No maximum on cal. 16
Root node	2.35376	0.303274	1.93231	3.09815	2.26221	1.42821
MRCA of Cyanobacteria	2.32942	0.29558	1.91547	3.04071	1.29181	0.534876
MRCA of Farlip Variant	0.965996	0.163267	0.677868	1.32779	0.622699	0.147982
MRCA of Photosynthetic Eukaryotes	2.1935	0.2678	1.81199	2.83775	0.498309	0.186819
Ancestral CPB node	2.24795	0.2943	1.84474	2.97774	7.67048	1.97002
Root 3 (3.30 - 2.30 Ga) + CAT + 4Γ + No maximum on cal. 16
Root node	2.47051	0.181449	2.17484	2.89811	2.33058	1.54204
MRCA of Cyanobacteria	2.44097	0.187219	2.13151	2.87899	1.1811	0.494523
MRCA of Farlip Variant	1.04439	0.141669	0.800512	1.34388	0.579944	0.126111
MRCA of Photosynthetic Eukaryotes	2.29149	0.174779	2.00097	2.69429	0.469588	0.166259
Ancestral CPB node	2.36076	0.169926	2.08584	2.76144	7.13135	1.72492
Root 1 + CAT + 4Γ + Maximum on cal. 16 of 1.8 Ga
Root node	2.21617	0.189113	1.90402	2.63917	2.42508	1.49185
MRCA of Cyanobacteria	2.19616	0.187831	1.88631	2.61977	1.47522	0.57593
MRCA of Farlip Variant	0.918825	0.144019	0.648203	1.21772	0.691838	0.157863
MRCA of Photosynthetic Eukaryotes	2.07003	0.175717	1.77162	2.46308	0.54098	0.194486
Ancestral CPB node	2.11653	0.180563	1.81478	2.52374	8.5363	2.01813
Root 1 + UGAM + 4Γ + No maximum on cal. 16
							Average rate (subs. per site per Ga)	SE
Root node	2.46559	0.366114	1.89614	3.28835	0.31	0.388948	0	0
MRCA of Cyanobacteria	2.32842	0.346981	1.78818	3.10702	0.336367	0.443369	8.1	1.99838
MRCA of Farlip Variant	1.49201	0.26566	1.04402	2.0793	0.347383	0.462089	2.09634	0.818297
MRCA of Photosynthetic Eukaryotes	2.15939	0.327912	1.64337	2.89936	0.321689	0.438926	0.787732	0.50561
Ancestral CPB node	2.46134	0.365575	1.8925	3.2808	0.317391	0.396183	0.337353	0.443034

### Sheet: Table S5
Supplementary Table S5. Posterior probabilities for relevant residues in ASR predicted D0. Residues and posterior probabilities shown are the top three predicted for each position.
Key residue number in T. vulcanus D1 (PsbA1)	T. vulcanus D1 (PsbA1) residue	T. vulcanus D2 (PsbD) residue	Residue role	ASR alignment position	FASTML_lg_gf_AncD0	FASTML_lg_gi_AncD0	FASTML_lg_gif_AncD0	FASTML_wag_gf_AncD0
170	D	F	Mn(4) / Ca binding ligand in D1 / Phenylalanine hydrophobic filler in D2	257	[('E', 0.44437600000000005), ('D', 0.0861616), ('Q', 0.0627496)]	[('E', 0.458375), ('D', 0.0837865), ('Q', 0.0630982)]	[('E', 0.44175600000000004), ('D', 0.08369019999999999), ('Q', 0.0630507)]	[('E', 0.42155200000000004), ('D', 0.0880048), ('Q', 0.05436130000000001)]
189	E	F	Mn(1) binding ligand in D1 / Phenylalanine hydrophobic filler in D2	276	[('E', 0.30908), ('D', 0.109096), ('N', 0.0883115)]	[('E', 0.31206100000000003), ('D', 0.116495), ('N', 0.0905095)]	[('E', 0.299842), ('D', 0.11185), ('N', 0.0910086)]	[('E', 0.32260700000000003), ('D', 0.109894), ('N', 0.0716212)]
332	H	M	Mn(1) binding ligand in D1	441	[('H', 0.29583200000000004), ('N', 0.0899328), ('R', 0.08990980000000001)]	[('H', 0.277966), ('N', 0.110447), ('R', 0.0892502)]	[('H', 0.301482), ('R', 0.0908148), ('N', 0.082024)]	[('H', 0.297156), ('R', 0.0975938), ('N', 0.0815975)]
333	E	A	Mn(3) / Mn(4) binding in D1	442	[('E', 0.37819200000000003), ('A', 0.17824700000000002), ('D', 0.0856798)]	[('E', 0.388953), ('A', 0.176322), ('D', 0.0856441)]	[('E', 0.364607), ('A', 0.153032), ('D', 0.09783380000000001)]	[('E', 0.342474), ('A', 0.203348), ('D', 0.087239)]
342	D	E	Mn(1) / Mn2) binding ligand in D1	463	[('D', 0.44924), ('E', 0.22260700000000003), ('N', 0.056001199999999994)]	[('D', 0.458892), ('E', 0.220844), ('N', 0.056418100000000006)]	[('D', 0.44586400000000004), ('E', 0.226963), ('N', 0.055437099999999996)]	[('D', 0.48272600000000004), ('E', 0.173877), ('N', 0.0502869)]
344	A	L	Mn(2) / Ca binding ligand in D1	465	[('A', 0.373639), ('L', 0.09361389999999999), ('V', 0.0836792)]	[('A', 0.36290500000000003), ('L', 0.0905043), ('S', 0.0889278)]	[('A', 0.375078), ('L', 0.0967714), ('V', 0.08514630000000001)]	[('A', 0.373308), ('L', 0.10062), ('S', 0.08039450000000001)]
118	H	H	ChlZ D1 / ChlZ D2 binding ligand	205	[('H', 0.555708), ('Y', 0.0827169), ('R', 0.0347523)]	[('H', 0.566785), ('Y', 0.0827415), ('R', 0.034005900000000006)]	[('H', 0.5575979999999999), ('Y', 0.08253350000000001), ('R', 0.034563699999999996)]	[('H', 0.644458), ('Y', 0.057098800000000005), ('Q', 0.0245474)]
161	Y	Y	TyrZ in D1 / TyrD in D2	248	[('Y', 0.674044), ('F', 0.09150889999999999), ('L', 0.033830599999999995)]	[('Y', 0.684318), ('F', 0.0903811), ('H', 0.032667400000000006)]	[('Y', 0.675483), ('F', 0.0914879), ('L', 0.0336984)]	[('Y', 0.720075), ('F', 0.0764938), ('H', 0.025908799999999996)]
198	H	H	PD1 / PD2 binding ligand	286	[('H', 0.5977279999999999), ('Y', 0.048996), ('R', 0.0375954)]	[('H', 0.609433), ('Y', 0.0485523), ('R', 0.0368311)]	[('H', 0.5992149999999999), ('Y', 0.04889280000000001), ('R', 0.037411900000000005)]	[('H', 0.694127), ('Y', 0.0334274), ('K', 0.0240568)]
215	H	H	Non-heme Iron binding ligand in D1 and D2	303	[('H', 0.597729), ('Y', 0.0489965), ('R', 0.0375952)]	[('H', 0.609434), ('Y', 0.0485528), ('R', 0.0368309)]	[('H', 0.599216), ('Y', 0.048893400000000004), ('R', 0.0374117)]	[('H', 0.694127), ('Y', 0.0334276), ('K', 0.0240567)]
Key residue number in T. vulcanus D1 (PsbA1)	T. vulcanus D1 (PsbA1) residue	T. vulcanus D2 (PsbD) residue	Residue role	ASR alignment position	MEGA_lg_g_AncD0	MEGA_lg_gf_AncD0	MEGA_lg_gi_AncD0	MEGA_lg_gif_AncD0	MEGA_wag_gf_AncD0
170	D	F	Mn(4) / Ca binding ligand in D1 / Phenylalanine hydrophobic filler in D2	257	[('E', 0.59), ('H', 0.13), ('Q', 0.08)]	[('E', 0.76), ('Q', 0.06), ('D', 0.05)]	[('E', 0.6), ('H', 0.13), ('Q', 0.08)]	[('E', 0.73), ('Q', 0.07), ('D', 0.05)]	[('E', 0.68), ('Q', 0.08), ('D', 0.06)]
189	E	F	Mn(1) binding ligand in D1 / Phenylalanine hydrophobic filler in D2	276	[('E', 0.29), ('D', 0.13), ('Q', 0.11)]	[('E', 0.39), ('D', 0.14), ('Q', 0.11)]	[('E', 0.29), ('D', 0.13), ('Q', 0.11)]	[('E', 0.36), ('D', 0.15), ('Q', 0.11)]	[('E', 0.43), ('D', 0.14), ('Q', 0.11)]
332	H	M	Mn(1) binding ligand in D1	441	[('H', 0.53), ('N', 0.12), ('Q', 0.08)]	[('H', 0.51), ('R', 0.1), ('Q', 0.09)]	[('H', 0.54), ('N', 0.12), ('Q', 0.08)]	[('H', 0.52), ('R', 0.11), ('Q', 0.1)]	[('H', 0.51), ('R', 0.11), ('Q', 0.1)]
333	E	A	Mn(3) / Mn(4) binding in D1	442	[('E', 0.49), ('D', 0.1), ('Q', 0.09)]	[('E', 0.56), ('D', 0.1), ('K', 0.07)]	[('E', 0.48), ('D', 0.1), ('Q', 0.09)]	[('E', 0.49), ('D', 0.13), ('Q', 0.07)]	[('E', 0.59), ('K', 0.09), ('D', 0.08)]
342	D	E	Mn(1) / Mn2) binding ligand in D1	463	[('D', 0.4), ('E', 0.16), ('N', 0.11)]	[('D', 0.57), ('E', 0.19), ('N', 0.06)]	[('D', 0.4), ('E', 0.16), ('N', 0.11)]	[('D', 0.56), ('E', 0.2), ('N', 0.06)]	[('D', 0.59), ('E', 0.16), ('N', 0.06)]
344	A	L	Mn(2) / Ca binding ligand in D1	465	[('S', 0.11), ('M', 0.09), ('T', 0.09)]	[('S', 0.1), ('V', 0.1), ('T', 0.09)]	[('S', 0.11), ('M', 0.09), ('T', 0.09)]	[('V', 0.1), ('M', 0.09), ('S', 0.09)]	[('S', 0.1), ('M', 0.08), ('T', 0.08)]
118	H	H	ChlZ D1 / ChlZ D2 binding ligand	205	[('H', 0.99), ('Y', 0.01), ('C', 0.0)]	[('H', 0.99), ('Y', 0.01), ('C', 0.0)]	[('H', 0.99), ('Y', 0.01), ('C', 0.0)]	[('H', 0.99), ('Y', 0.01), ('C', 0.0)]	[('H', 1.0), ('C', 0.0), ('D', 0.0)]
161	Y	Y	TyrZ in D1 / TyrD in D2	248	[('Y', 0.99), ('H', 0.01), ('C', 0.0)]	[('Y', 0.98), ('H', 0.01), ('C', 0.0)]	[('Y', 0.99), ('H', 0.01), ('C', 0.0)]	[('Y', 0.99), ('H', 0.01), ('C', 0.0)]	[('Y', 0.99), ('C', 0.0), ('D', 0.0)]
198	H	H	PD1 / PD2 binding ligand	286	[('H', 1.0), ('C', 0.0), ('D', 0.0)]	[('H', 1.0), ('C', 0.0), ('D', 0.0)]	[('H', 1.0), ('C', 0.0), ('D', 0.0)]	[('H', 1.0), ('C', 0.0), ('D', 0.0)]	[('H', 1.0), ('C', 0.0), ('D', 0.0)]
215	H	H	Non-heme Iron binding ligand in D1 and D2	303	[('H', 1.0), ('C', 0.0), ('D', 0.0)]	[('H', 1.0), ('C', 0.0), ('D', 0.0)]	[('H', 1.0), ('C', 0.0), ('D', 0.0)]	[('H', 1.0), ('C', 0.0), ('D', 0.0)]	[('H', 1.0), ('C', 0.0), ('D', 0.0)]
Key residue number in T. vulcanus D1 (PsbA1)	T. vulcanus D1 (PsbA1) residue	T. vulcanus D2 (PsbD) residue	Residue role	ASR alignment position	paml_lg_g_AncD0	paml_lg_gf_AncD0	paml_lg_gi_AncD0	paml_lg_gif_AncD0	paml_wag_gf_AncD0
170	D	F	Mn(4) / Ca binding ligand in D1 / Phenylalanine hydrophobic filler in D2	257	[('E', 0.7879999999999999), ('Q', 0.052000000000000005), ('D', 0.03)]	[('E', 0.799), ('Q', 0.045), ('D', 0.028999999999999998)]	[('E', 0.7859999999999999), ('Q', 0.053), ('D', 0.03)]	[('E', 0.77), ('Q', 0.052000000000000005), ('D', 0.033)]	[('E', 0.706), ('Q', 0.059000000000000004), ('D', 0.038)]
189	E	F	Mn(1) binding ligand in D1 / Phenylalanine hydrophobic filler in D2	276	[('E', 0.38299999999999995), ('D', 0.095), ('Q', 0.08)]	[('E', 0.424), ('D', 0.087), ('Q', 0.081)]	[('E', 0.382), ('D', 0.096), ('Q', 0.079)]	[('E', 0.38299999999999995), ('D', 0.092), ('Q', 0.077)]	[('E', 0.451), ('D', 0.086), ('Q', 0.08)]
332	H	M	Mn(1) binding ligand in D1	441	[('H', 0.413), ('N', 0.142), ('R', 0.127)]	[('H', 0.445), ('N', 0.12), ('R', 0.111)]	[('H', 0.418), ('N', 0.14), ('R', 0.127)]	[('H', 0.455), ('R', 0.11599999999999999), ('N', 0.107)]	[('H', 0.436), ('R', 0.11900000000000001), ('N', 0.109)]
333	E	A	Mn(3) / Mn(4) binding in D1	442	[('E', 0.552), ('D', 0.061), ('Q', 0.053)]	[('E', 0.575), ('D', 0.059000000000000004), ('Q', 0.051)]	[('E', 0.5329999999999999), ('D', 0.065), ('Q', 0.055)]	[('E', 0.5), ('G', 0.085), ('D', 0.076)]	[('E', 0.579), ('D', 0.044000000000000004), ('Q', 0.042)]
342	D	E	Mn(1) / Mn2) binding ligand in D1	463	[('D', 0.43799999999999994), ('E', 0.247), ('N', 0.08900000000000001)]	[('D', 0.436), ('E', 0.231), ('N', 0.09300000000000001)]	[('D', 0.44), ('E', 0.248), ('N', 0.08900000000000001)]	[('D', 0.426), ('E', 0.245), ('N', 0.091)]	[('D', 0.436), ('E', 0.203), ('N', 0.095)]
344	A	L	Mn(2) / Ca binding ligand in D1	465	[('S', 0.128), ('T', 0.08900000000000001), ('L', 0.087)]	[('S', 0.109), ('V', 0.095), ('L', 0.08199999999999999)]	[('S', 0.128), ('L', 0.08800000000000001), ('T', 0.08800000000000001)]	[('S', 0.10099999999999999), ('V', 0.09699999999999999), ('L', 0.091)]	[('L', 0.10800000000000001), ('S', 0.102), ('V', 0.071)]
118	H	H	ChlZ D1 / ChlZ D2 binding ligand	205	[('H', 0.988), ('Y', 0.008), ('C', 0.001)]	[('H', 0.987), ('Y', 0.009000000000000001), ('C', 0.001)]	[('H', 0.9890000000000001), ('Y', 0.008), ('C', 0.001)]	[('H', 0.988), ('Y', 0.008), ('C', 0.001)]	[('H', 0.9940000000000001), ('Y', 0.003), ('F', 0.001)]
161	Y	Y	TyrZ in D1 / TyrD in D2	248	[('Y', 0.985), ('H', 0.009000000000000001), ('F', 0.003)]	[('Y', 0.983), ('H', 0.01), ('F', 0.004)]	[('Y', 0.986), ('H', 0.008), ('F', 0.003)]	[('Y', 0.985), ('H', 0.009000000000000001), ('F', 0.003)]	[('Y', 0.993), ('H', 0.003), ('F', 0.002)]
198	H	H	PD1 / PD2 binding ligand	286	[('H', 1.0), ('C', 0.0), ('D', 0.0)]	[('H', 0.9990000000000001), ('C', 0.0), ('D', 0.0)]	[('H', 1.0), ('C', 0.0), ('D', 0.0)]	[('H', 1.0), ('C', 0.0), ('D', 0.0)]	[('H', 1.0), ('C', 0.0), ('D', 0.0)]
215	H	H	Non-heme Iron binding ligand in D1 and D2	303	[('H', 1.0), ('C', 0.0), ('D', 0.0)]	[('H', 0.9990000000000001), ('C', 0.0), ('D', 0.0)]	[('H', 1.0), ('C', 0.0), ('D', 0.0)]	[('H', 1.0), ('C', 0.0), ('D', 0.0)]	[('H', 1.0), ('C', 0.0), ('D', 0.0)]

### Sheet: Table S6
Supplementary Table S6. Overlap of the psbD (D2) and psbC (CP43) genes as annotated in the KEGG (Kyoto Encyclopedia of Genes and Genomes) database
	Gene positions
Gloeobacter violaceus	Start	End
D2	2487828	2488889
CP43	2488873	2490297
Overlap (bp)		16
Gloeobacter kilaueensis	(Reversed)
D2	2631607	2632668
CP43	2630199	2631623
Overlap (bp)		16
Synechocystis sp. PCC 6803	(Reversed)
D2	1348840	1349898
CP43	1347474	1348856
Overlap (bp)		16
Acaryochloris marina	(Reversed)
D2 (AM1_1084)	1050536	1051591
CP43	1051497	1052969
Overlap (bp)		94
Prochlorococcus marinus MIT 9515
D2	1162181	1163257
CP43	1163241	1164623
Overlap (bp)		16
Thermosynechococcus elongatus
D2	1702500	1703558
CP43	1703506	1704927
Overlap (bp)		52
Gloeocapsa sp. PCC 7428
D2	2527999	2529054
CP43	2529038	2530438
Overlap		16
Calothrix sp. PCC 7507	(Reversed)
D2 (Cal7507_4984)	5658050	5659105
CP43	5656678	5658066
Overlap (bp)		16

### Sheet: Table S7
Supplementary Table S7. Smart Model Selection in PhyML for input trees used in ASR D0 analysis
Model	Decoration	K	Llk	AIC	BIC
LG	=+G+F	377	-4033284132	8141968264	8301457414
LG	=+G+I+F	378	-4033285027	8142170054	8302082252
LG	=+G	358	-4037958199	8147516398	8298967633
LG	=+G+I	359	-4037959491	8147718982	8299593265
CpREV	=+G+F	377	-4049008435	8173416870	8332906020
WAG	=+G+F	377	-4060483747	8196367494	8355856644
MtZoa	=+G+F	377	-4061658767	8198717534	8358206684
RtREV	=+G+F	377	-4064587210	8204574420	8364063570
CpREV	=+G	358	-4071325699	8214251398	8365702633
VT	=+G+F	377	-4074692662	8224785324	8384274474
JTT	=+G+F	377	-4082372706	8240145412	8399634562
MtZoa	=+G	358	-4088905118	8249410236	8400861471
Blosum62	=+G+F	377	-4091705602	8258811204	8418300354
MtREV	=+G+F	377	-4097767477	8270934954	8430424104
Dayhoff	=+G+F	377	-4109409855	8294219710	8453708860
DCMut	=+G+F	377	-4109832221	8295064442	8454553592
MtArt	=+G+F	377	-4121826207	8319052414	8478541564
Flu	=+G+F	377	-4150312415	8376024830	8535513980
MtArt	=+G	358	-4181999320	8435598640	8587049875
HIVb	=+G+F	377	-4211930076	8499260152	8658749302
MtMam	=+G+F	377	-4219320471	8514040942	8673530092
AB	=+G+F	377	-4285738247	8646876494	8806365644
HIVw	=+G+F	377	-4348702064	8772804128	8932293278
K = number of model free parameters
LLk = Log liklihood
AIC = Akaike information criterion
BIC = Bayesian information criterion

### Sheet: Table S8
Supplementary Table S8. TimeTree compilation of divergence time for various nodes of interest
Node	Time	Title	Reference	Year	Data
Thermotogae vs Cyanobacteria	3288.1	Rapid evolutionary innovation during an Archaean genetic expansion.	David et al. (http://www.ncbi.nlm.nih.gov/entrez/query.fcgi?cmd=Retrieve&db=PubMed&list_uids=21170026&dopt=Abstract)	2011	1 tree
	3300	Estimated minimal divergence times of the major bacterial and archaeal phyla	Sheridan et al. (https://scholar.google.com/scholar?hl=en&q=Estimated+minimal+divergence+times+of+the+major+bacterial+and+archaeal+phyla&btnG=&as_sdt=1%2C3&as_sdtp=})	2005	1 tree
	3644	A genomic timescale of prokaryote evolution: insights into the origin of methanogenesis, phototrophy, and the colonization of land.	Battistuzzi et al. (http://www.ncbi.nlm.nih.gov/entrez/query.fcgi?cmd=Retrieve&db=PubMed&list_uids=15535883&dopt=Abstract)	2004	2 trees
	3796.1	Parallel Evolution and Horizontal Gene Transfer of the pst Operon in Firmicutes from Oligotrophic Environments.	Moreno-Letelier et al. (http://www.ncbi.nlm.nih.gov/entrez/query.fcgi?cmd=Retrieve&db=PubMed&list_uids=21461370&dopt=Abstract)	2011	1 tree
	4128	A major clade of prokaryotes with ancient adaptations to life on land.	Battistuzzi et al. (http://www.ncbi.nlm.nih.gov/entrez/query.fcgi?cmd=Retrieve&db=PubMed&list_uids=18988685&dopt=Abstract)	2009	1 tree
	4180.2	The Timetree of Prokaryotes: New Insights into Their Evolution and Speciation.	Marin et al. (http://www.ncbi.nlm.nih.gov/entrez/query.fcgi?cmd=Retrieve&db=PubMed&list_uids=27965376&dopt=Abstract)	2016	1 tree
	4187.7	The TimeTree of Life	Hedges et al. (https://scholar.google.com/scholar?hl=en&q=The+TimeTree+of+Life&btnG=&as_sdt=1%2C3&as_sdtp=})	2009	1 tree
	4188.7	Eubacteria	Battistuzzi et al. (https://scholar.google.com/scholar?hl=en&q=Eubacteria&btnG=&as_sdt=1%2C3&as_sdtp=})	2009	1 tree
MRCA of Cyanobacteria	1179.5	A Bayesian method for analyzing lateral gene transfer.	Sjostrand et al. (http://www.ncbi.nlm.nih.gov/entrez/query.fcgi?cmd=Retrieve&db=PubMed&list_uids=24562812&dopt=Abstract)	2014	2 trees
	1179.5	The TimeTree of Life	Hedges et al. (https://scholar.google.com/scholar?hl=en&q=The+TimeTree+of+Life&btnG=&as_sdt=1%2C3&as_sdtp=})	2009	1 tree
	1179.5	Eubacteria	Battistuzzi et al. (https://scholar.google.com/scholar?hl=en&q=Eubacteria&btnG=&as_sdt=1%2C3&as_sdtp=})	2009	1 tree
	2008.9	Rapid evolutionary innovation during an Archaean genetic expansion.	David et al. (http://www.ncbi.nlm.nih.gov/entrez/query.fcgi?cmd=Retrieve&db=PubMed&list_uids=21170026&dopt=Abstract)	2011	1 tree
	2104.3	The Timetree of Prokaryotes: New Insights into Their Evolution and Speciation.	Marin et al. (http://www.ncbi.nlm.nih.gov/entrez/query.fcgi?cmd=Retrieve&db=PubMed&list_uids=27965376&dopt=Abstract)	2016	1 tree
	2576.9	Origin and early evolution of photosynthetic eukaryotes in freshwater environments: Reinterpreting proterozoic paleobiology and biogeochemical processes in light of trait evolution	Blank et al. (https://scholar.google.com/scholar?hl=en&q=Origin+and+early+evolution+of+photosynthetic+eukaryotes+in+freshwater+environments%3A+Reinterpreting+proterozoic+paleobiology+and+biogeochemical+processes+in+light+of+trait+evolution&btnG=&as_sdt=1%2C3&as_sdtp=})	2013	1 tree
	2661.6	Horizontal gene transfer constrains the timing of methanogen evolution.	Wolfe et al. (http://www.ncbi.nlm.nih.gov/entrez/query.fcgi?cmd=Retrieve&db=PubMed&list_uids=29610466&dopt=Abstract)	2018	1 tree
	2666	Cyanobacterial symbionts diverged in the late Cretaceous towards lineage-specific nitrogen fixation factories in single-celled phytoplankton.	Cornejo-Castillo et al. (http://www.ncbi.nlm.nih.gov/entrez/query.fcgi?cmd=Retrieve&db=PubMed&list_uids=27002549&dopt=Abstract)	2016	1 tree
	2700	A neoproterozoic transition in the marine nitrogen cycle.	Sanchez-Baracaldo et al. (http://www.ncbi.nlm.nih.gov/entrez/query.fcgi?cmd=Retrieve&db=PubMed&list_uids=24583016&dopt=Abstract)	2014	1 tree
	2790	Timing of morphological and ecological innovations in the cyanobacteria--a key to understanding the rise in atmospheric oxygen.	Blank et al. (http://www.ncbi.nlm.nih.gov/entrez/query.fcgi?cmd=Retrieve&db=PubMed&list_uids=19863595&dopt=Abstract)	2010	1 tree
Heliobacterium/Desulfitobacterium	1996.5	The Timetree of Prokaryotes: New Insights into Their Evolution and Speciation.	Marin et al. (http://www.ncbi.nlm.nih.gov/entrez/query.fcgi?cmd=Retrieve&db=PubMed&list_uids=27965376&dopt=Abstract)	2016	1 tree
	2483	Divergence and phylogeny of Firmicutes from the Cuatro CiÃ©negas Basin, Mexico: a window to an ancient ocean.	Moreno-Letelier et al. (http://www.ncbi.nlm.nih.gov/entrez/query.fcgi?cmd=Retrieve&db=PubMed&list_uids=22920517&dopt=Abstract)	2012	1 tree
Stem Cyanobacteria	1007	Phylogeography of the Microcoleus vaginatus (Cyanobacteria) from three continents--a spatial and temporal characterization.	Dvorak et al. (http://www.ncbi.nlm.nih.gov/entrez/query.fcgi?cmd=Retrieve&db=PubMed&list_uids=22761955&dopt=Abstract)	2012	1 tree
	3100	Estimated minimal divergence times of the major bacterial and archaeal phyla	Sheridan et al. (https://scholar.google.com/scholar?hl=en&q=Estimated+minimal+divergence+times+of+the+major+bacterial+and+archaeal+phyla&btnG=&as_sdt=1%2C3&as_sdtp=})	2005	1 tree
	3133.7	The TimeTree of Life	Hedges et al. (https://scholar.google.com/scholar?hl=en&q=The+TimeTree+of+Life&btnG=&as_sdt=1%2C3&as_sdtp=})	2009	1 tree
	3134.1	Eubacteria	Battistuzzi et al. (https://scholar.google.com/scholar?hl=en&q=Eubacteria&btnG=&as_sdt=1%2C3&as_sdtp=})	2009	1 tree
	3152.3	A major clade of prokaryotes with ancient adaptations to life on land.	Battistuzzi et al. (http://www.ncbi.nlm.nih.gov/entrez/query.fcgi?cmd=Retrieve&db=PubMed&list_uids=18988685&dopt=Abstract)	2009	1 tree
	3186	A genomic timescale of prokaryote evolution: insights into the origin of methanogenesis, phototrophy, and the colonization of land.	Battistuzzi et al. (http://www.ncbi.nlm.nih.gov/entrez/query.fcgi?cmd=Retrieve&db=PubMed&list_uids=15535883&dopt=Abstract)	2004	2 trees
	3254.3	The Timetree of Prokaryotes: New Insights into Their Evolution and Speciation.	Marin et al. (http://www.ncbi.nlm.nih.gov/entrez/query.fcgi?cmd=Retrieve&db=PubMed&list_uids=27965376&dopt=Abstract)	2016	1 tree
	3288.1	Rapid evolutionary innovation during an Archaean genetic expansion.	David et al. (http://www.ncbi.nlm.nih.gov/entrez/query.fcgi?cmd=Retrieve&db=PubMed&list_uids=21170026&dopt=Abstract)	2011	1 tree
			Reference	Year	Data
Niveispirillum/Rhodobacter	2041.8	The TimeTree of Life	Hedges et al. (https://scholar.google.com/scholar?hl=en&q=The+TimeTree+of+Life&btnG=&as_sdt=1%2C3&as_sdtp=})	2009	1 tree
	2041.8	Eubacteria	Battistuzzi et al. (https://scholar.google.com/scholar?hl=en&q=Eubacteria&btnG=&as_sdt=1%2C3&as_sdtp=})	2009	1 tree
	2621.4	The Timetree of Prokaryotes: New Insights into Their Evolution and Speciation.	Marin et al. (http://www.ncbi.nlm.nih.gov/entrez/query.fcgi?cmd=Retrieve&db=PubMed&list_uids=27965376&dopt=Abstract)	2016	1 tree
